# REFEE Shapes ZGA Through Post-Transcriptional Regulation of Repetitive RNAs in Mouse Embryos

**DOI:** 10.1101/2025.08.21.671216

**Authors:** Mie Kobayashi-Ishihara, Akihiko Sakashita, Youjia Guo, Hirotsugu Ishizu, Hidetoshi Hasuwa, Ten D. Li, Toshiya Nakahara, Tomohiro Kitano, Hidetaka Kosako, Kensaku Murano, Haruhiko Siomi

**Affiliations:** Department of Molecular Biology, Keio University School of Medicine, Tokyo, Japan; The University of Tokyo Pandemic Preparedness, Infection and Advanced Research Center (UTOPIA), The University of Tokyo, Tokyo, Japan; Laboratory for Developmental Genome Plasticity, RIKEN BioResource Research Center, Ibaraki, Japan; Department of Biomedical Sciences, School of Veterinary Medicine, University of Pennsylvania, Pennsylvania, USA; Laboratory Animal Center, Keio University School of Medicine, Tokyo, Japan; Division of Cell Signaling, Institute of Advanced Medical Sciences, Tokushima University, Tokushima, Japan; Human Biology Microbiome Quantum Research Center (WPI-Bio2Q), Keio University, Tokyo, Japan; Center for Next Generation In Vivo Research, Chiba University, Chiba, Japan

**Author notes:** To whom correspondence should be addressed (HS), (MKI).

## Abstract

During early mammalian embryonic development, repetitive elements such as transposons and duplicated genes are transcriptionally active and play key roles in embryogenesis. MERVL, an endogenous retrovirus, is essential for shaping the early transcriptome, particularly during the transition from totipotency to pluripotency. However, the function of many repetitive elements remains poorly understood. Here, we add a new repetitive player, REFEE, that regulates repetitive RNAs and contributes to totipotency regulation through post-transcriptional mechanisms. REFEE was initially identified as a paralogue of *Alyref*, a nucleocytoplasmic RNA exporter, transiently expressed during the 2-cell stage of mouse embryogenesis. REFEE preferentially binds and stabilizes MERVL RNA, promoting its export. REFEE knockdown embryos fail to complete zygotic genome activation (ZGA), accompanied by a significant reduction in MERVL RNA levels. REFEE primarily influences transcript levels of ZGA genes, upregulating or downregulating them in a manner correlated with their genomic proximity to MERVL. Proteomic analysis further revealed that REFEE knockdown also decreases protein levels of its RNA targets, indicating an additional layer of post-transcriptional regulation beyond RNA stability. Our findings identify REFEE as an essential post-transcriptional regulator of early embryonic development and highlight the functional interplay between repetitive elements in shaping the zygotic transcriptome.
