## Supplementary Tables for "REFEE Shapes ZGA Through Post-Transcriptional Regulation of Repetitive RNAs in Mouse Embryos": TableS1.xlsx

### Sheet: TableS1
gene	medianFPKM	copy#
Pum2	25.7445	0
Arfgef1	44.0051	0
Ythdf2	98.7965	0
Gla	28.558	1
Rspry1	5.07709	0
Gm4850	1421.73	0
Tinf2	11.9192	0
Arid5a	5.39721	0
Gcnt2	2.27135	0
Kif9	1.53346	0
Dnaja2	257.53	0
Mid1ip1	17.9974	1
Nmb	16.2412	1
Eif2ak3	5.70105	0
Dcdc2c	7.88876	0
1700029F12Rik	5.364	0
Bcl2l13	25.2792	0
Zfp300	0.0349035	0
Fem1c	58.062	0
Lyar	44.9381	0
Hspa1a	15.8351	1
Ceacam2	0.363646	30
Ccdc88a	8.6735	0
Rorb	0.0265168	0
Zfp296	178.19	0
Rbbp6	34.5372	0
Serpini1	4.53206	0
Flywch1	0.124499	1
Colq	0.727003	0
6720489N17Rik	26.2978	0
Duoxa2	231.72	1
Rbm22	43.558	1
Mta2	77.0462	5
Usp37	28.1704	0
Cry2	5.83019	0
Lin54	10.5511	0
Rnf19a	20.7977	0
Ncam1	0.0131356	0
Gpx3	2.48244	0
Sec61a2	1.75405	1
Abca13	8.52989	0
Gls	6.32196	1
Neb	0.203477	0
Gpatch3	38.0746	0
Bahcc1	0.00629179	0
Gal3st2	25.1945	5
Lrp12	2.11432	0
Ercc4	12.8844	0
Cstf3	8.63912	0
Nbeal1	2.67423	0
Cotl1	2.51903	0
Srsf10	16.5847	0
Siah1a	101.984	1
Zfp281	20.7757	0
B4galt3	13.6043	0
Arf6	301.425	0
Rps6kb1	8.13307	0
Parp10	1.62643	0
Pmaip1	6.34723	0
Mex3c	104.858	0
Cdk13	5.25037	0
Tchh	27.7125	0
Pik3cg	0.0178253	0
Mns1	1.93799	0
Tstd1	4.8751	0
Dbr1	27.3888	0
Rs1	1.47429	0
Klf3	1.47294	0
Gm8300	338.357	0
Hps6	7.91663	0
Btn2a2	0.074176	0
Gpbp1l1	39.3838	1
Tslp	1.63224	0
Rsbn1l	12.8619	1
Tatdn3	2.09309	0
Spc25	19.4377	0
Tmem215	1.91915	0
Smc6	65.9472	1
Rimklb	74.4567	1
Rbmx	17.1026	2
Tpo	10.4554	0
Fam110a	0.022197	3
Zfp622	70.4866	0
Snora33	19.1241	5
Zfp553	7.80453	0
Taar7d	0.639617	4
Taar7f	0.385588	4
Pag1	2.44855	0
Slc22a30	0.179344	5
Pde12	47.8272	0
Rmnd5a	51.4153	2
Mkrn2	72.1194	2
Suv39h1	8.36417	0
Hdlbp	44.1431	0
Hecw2	0.202679	0
Arpp21	0.00111872	0
Lysmd1	26.2961	0
Mgl2	0.280739	1
Wnk4	0.637869	0
Brwd3	18.5836	2
Efnb2	39.7396	0
Tbc1d9b	2.85475	0
Nfe2l1	2.85946	3
Tob1	89.0967	1
Wnk1	15.8135	0
Cdc34	15.3753	1
Zfp36	28.3418	0
Sf1	12.2551	0
Degs2	1.10993	2
Ggps1	3.3852	2
Lck	3.65242	0
Gm2016	271.7	0
Mir1982	81.5948	0
Arg2	200.852	2
Lepr	4.79222	0
Uspl1	10.6705	0
Zfp867	8.51784	21
Col7a1	0.0524682	0
Pqlc2	3.76071	0
Ascl4	1.97102	0
Spata2	26.573	1
Tomm34	85.0143	0
Dr1	116.72	0
Rpia	15.9783	0
Ralgapa1	1.7746	2
1810024B03Rik	0.0396367	1
Hmgn3	6.09018	4
Gm5176	0.576026	0
Rybp	34.2663	1
Wac	19.1828	0
Mbd5	3.05501	1
Reg3b	4.92142	3
Cited2	9.38948	2
Zfp53	0.19562	7
Apc	25.4023	1
Zc3h10	1.75214	3
Olfr787	0.12174	0
Olfr814	0.231326	0
Olfr815	5.77994	0
Chst12	8.1382	0
Sec14l3	1.60643	0
Zscan4c	74.8742	7
Plvap	1.50289	0
Fbxo45	37.7045	4
Kdm4d	3.78493	0
Usp34	30.4437	0
Ndst4	0.174191	0
Ccnc	7.0625	0
Zmym1	19.2574	0
Sfxn2	4.58341	4
Slc7a5	56.5844	0
Ccnjl	20.9999	0
Cldn10	2.39947	0
Pglyrp1	9.74559	0
Memo1	13.5676	0
Rnf4	62.4067	0
Bst2	10.0579	0
Gm15455	175.661	0
Olfr1372-ps1	0.0185159	0
Pim1	22.7743	1
Plcxd1	0.366424	0
Olfr912	0.0732755	0
Irf1	17.8156	0
Thap1	18.9162	0
Nxt2	7.09487	0
Acy3	1.36744	1
Sesn2	65.1507	2
Kank3	0.542588	0
Slc30a1	61.7283	0
Trerf1	0.0468296	0
Csde1	48.3575	0
Tm4sf5	0.239705	4
Rfpl4b	443.797	0
Setd3	9.33373	2
Cript	104.841	2
Csrnp3	2.74975	2
Gm4884	0.0243912	4
Mir423	4.8163	0
Cd74	4.22877	0
Cdkl3	0.0582948	0
Olfr121	0.186382	0
Slfn8	0.0496649	8
Slfn9	0.217414	8
Rlim	43.8171	0
Nid2	0.720487	0
Myo15	0.214809	0
Tec	0.0903345	0
Vegfa	0.47137	0
Id1	26.5992	0
Amd1	0.110293	1
Loxhd1	0.155917	0
Tnfsf10	0.0736929	1
Sec24a	6.83804	2
Eda2r	0.225444	2
Krtap4-13	1.2046	11
Gm11569	0.417885	11
Eif1	164.117	0
Lrba	1.39406	0
Nptx1	0.0275793	1
Lims1	9.01854	1
Tbc1d24	0.0498904	0
1700052K11Rik	1.73216	0
Plk3	22.3457	0
Mrps6	50.2186	0
Prrg2	1.3654	2
Lmx1a	19.3871	0
Sema7a	0.0187301	0
Zscan4f	52.8592	7
Serp1	37.7532	0
Hormad1	5.79019	1
Ube2o	22.1184	0
Ttc3	1.805	0
Zdhhc1	0.13972	0
Gadd45b	27.8209	2
Ppp1r15a	127.123	1
Dbndd2	4.25384	0
Ttn	1.12672	0
Scaf4	11.4836	1
Sp4	1.07353	0
Sec63	6.56493	0
Nkapl	1.16504	0
Rbm4b	1.33139	1
Fem1b	26.5069	0
Suz12	179.752	0
Zfp949	11.89	7
Tuba3b	12.3257	4
Maz	1.45631	0
Olfr378	0.329213	0
Olfr20	0.550459	0
Olfr376	3.88222	0
Gm11756	255.13	12
Zfy1	0.0944377	1
Kif2a	33.8102	0
Pias3	3.0961	5
Srsf5	28.8689	0
1700086L19Rik	0.0511695	0
Chst5	9.95814	0
Gabpb1	13.3645	0
Atad2b	18.6076	0
Stk40	22.1437	3
Gm5039	211.369	0
Dst	0.579031	0
Hdc	0.371155	0
Dpt	0.585765	0
Chd1	26.3154	0
Scarna13	6.43999	0
Tnfaip1	19.6214	2
Sva	17.0765	4
Gas2	0.185421	0
2810429I04Rik	0.400642	0
Hspa2	65.3135	0
Dlx2	0.156904	0
Gtpbp4	45.3651	0
Fam13b	2.42282	2
Ankrd13c	16.5714	3
Sema3e	1.20388	0
Alms1	3.24061	3
Hspa1b	10.4311	1
Vmn1r210	0.0171697	93
C230035I16Rik	0.46303	0
Cbfb	7.83391	0
Plekhf2	62.9215	0
Fbxo16	7.16382	0
Mylip	5.15872	0
Cdk19	1.31914	0
Abi2	1.26632	0
Exd2	5.19032	0
Gjc1	0.744246	3
Zscan4b	12.6468	7
Nfat5	0.469423	0
Fv1	4.63322	0
Hccs	20.1194	0
Rcor2	3.02043	1
Smc3	83.2567	0
Etohd2	0.071015	0
Zfp369	0.394121	1
Phlpp2	5.32438	0
Cpd	18.6164	0
Pygm	0.441851	2
Lbp	2.64109	2
Mblac2	0.146469	0
Mafg	10.0057	0
Gabbr1	0.141524	0
Bag5	133.999	0
Slc29a2	7.71998	3
Zfp105	11.3616	0
Ddit3	25.8769	0
Gadd45a	12.0893	2
Aste1	6.97679	0
Gm3002	0.0685579	154
Zfp689	1.65018	0
Arsk	35.914	0
Gm5458	0.184489	154
Ticam2	1.41804	0
Pxt1	68.029	0
Tnfsf12	19.9063	0
Gm7102	66.3235	0
Rgs4	0.662259	0
Fam174b	1.38012	0
Snx15	3.54806	0
Ypel3	5.28881	0
Zfp945	0.0350494	27
Smarcd2	36.0267	0
Gpr176	0.03319	3
Cnp	1.27664	0
Fam169b	0.635493	1
Slc22a28	8.45595	5
Rnd1	12.1763	0
Taf1b	21.3049	0
Rad54l2	10.9009	0
Inpp5f	2.21973	0
Nmu	0.186631	0
Cpsf4	10.6062	0
Dleu2	0.18535	0
Col2a1	0.0904718	0
Csnk2a1	24.0497	1
Fanca	0.319746	0
Sac3d1	108.73	0
Mepce	99.1861	1
Pnma3	3.67394	12
Cst7	117.775	0
Hic2	56.3049	0
Slc16a1	93.6698	0
Irf7	0.0132102	0
Gm10845	0.263267	0
Rad21	168.875	0
Dock4	0.511344	0
Trib3	10.8917	3
Nol8	14.6084	0
Rap2a	9.88714	0
Mapkapk5	18.5288	1
Brca2	50.2993	0
Dcaf12l1	2.87679	1
Dbf4	123.021	0
Iqcf1	3.25347	5
Kctd9	4.42893	0
Kctd6	6.64161	0
Snord72	3.69746	0
Wdr44	16.0324	0
Esyt1	9.28788	0
BB287469	66.8417	0
Ppp4r2	76.1134	0
D030056L22Rik	118.643	0
Fam43a	2.69256	0
Sh2d3c	25.9203	1
Tdpoz1	78.7005	12
Ppp2r2a	30.7416	3
Hs6st2	1.21345	2
Ddit4l	142.515	1
Zfp707	83.3044	0
Pcgf5	7.05314	0
Ppp1r2	14.8575	0
Arap2	34.1592	0
Lpar6	30.4583	5
Tnfaip6	15.7292	0
Fam83d	40.4298	0
Zic3	0.248887	0
1500009C09Rik	0.193929	0
L1cam	0.294539	0
Ttc30b	33.2512	0
Gmeb2	8.12694	1
Rad17	13.4028	0
Dennd4c	4.98272	0
Zswim1	49.7993	1
Arl4d	117.281	0
Rbm12	3.46498	0
3300002I08Rik	0.0499173	48
Fmr1	6.60992	2
2310068J16Rik	0.780883	0
Vmn1r51	0.0949367	93
Fbxl12	6.12782	0
Fbxl6	16.2542	0
Fzd7	46.4922	0
Mpv17l	0.549271	0
Sgms1	3.92257	0
Cpxcr1	2.30684	0
Snai1	173.996	0
Pi4ka	2.82814	0
Tmed5	42.5052	0
Nlrc3	0.00496572	0
Sp1	17.7873	0
Csrnp1	21.7867	2
Pnpla7	0.594876	0
Gm15760	0.195599	0
Gpbp1	184.091	1
Flt3	1.64611	0
Snhg11	1.62517	0
Fgf7	3.99708	0
Gm4340	140.065	18
Me3	0.369044	2
Wiz	0.901738	0
Snapc3	5.71709	0
Zfp654	21.7476	2
Fundc1	75.5294	0
Kif1b	5.6845	0
Cdk12	34.7804	0
Ppp2r5d	14.8297	4
Ranbp17	2.30988	2
Rif1	111.753	0
Papln	0.0105596	0
Tex11	13.2042	0
Sp5	0.0655889	0
Ppp2r3a	0.712936	0
Ofcc1	0.559883	0
Lin9	6.72536	0
Sh2b3	3.56392	2
Akap8l	0.607597	2
Zbtb5	16.5536	0
Imp3	228.898	0
Zfy2	0.340571	1
Mki67	69.3903	1
Stk17b	15.0612	0
T2	0.505119	0
Utp14b	52.8074	1
Olfr855	2.89962	0
Vmn2r94	0.361343	77
Vmn2r101	0.0229817	77
Vmn2r102	0.00399103	77
9530082P21Rik	1.93315	0
Khdrbs1	39.0093	0
Atp4b	40.9551	4
B3gnt2	9.46084	0
Gabpa	55.8079	0
Usp50	5.2967	0
Tuft1	15.4796	3
Gm13078	480.82	0
Tjp3	0.94489	0
Rock1	83.3775	5
Uhrf1bp1	7.66765	0
Oat	133.072	0
Tcea1	46.447	0
Vasn	0.89512	0
Zfp217	61.1795	0
AA388235	0.408586	0
Tgfbr1	11.438	0
Gusb	3.76175	0
Dek	68.3911	0
Pitpnm1	0.165822	0
Mvk	1.70603	2
H2-M10.4	1.19842	12
Olfr118	2.55587	0
Olfr120	0.184509	0
Dido1	5.66146	0
Chuk	3.17266	3
Mad2l1bp	1308.37	0
AI661453	9.80719	0
Rrs1	55.6413	0
Dpp9	5.34409	0
Pnp	93.5075	2
Plscr1	10.6984	2
Lrrc23	0.0628871	0
Cd209c	0.548038	4
Atad2	17.1571	0
Oscp1	0.210425	0
Tacr3	23.2609	1
Sertad2	6.09163	1
Prr11	36.0258	2
Cxcl16	18.7669	0
Brpf3	1.22037	0
Tmco2	7.84864	0
Tie1	1.76508	0
4921533I20Rik	1.93068	0
Esco1	49.8339	0
Pik3c2a	10.746	0
Ubap1	43.1601	1
G2e3	23.8972	6
Med1	13.5972	0
Wtap	204.323	0
Myoz3	1.57928	2
Zfp534	45.8497	27
Cpt1c	0.357026	2
Cep192	15.0248	0
Dio3	0.506883	2
Dtx4	3.64396	0
Arl4a	30.0059	0
Klf16	132.011	0
Taf7	259.189	0
Cggbp1	105.793	0
Srf	44.0457	0
Slfn10-ps	0.498245	0
P2ry1	0.554517	4
Slc39a1	117.204	0
Dnajc22	4.41453	0
Pcna	81.0068	0
Isg15	19.9206	0
Arhgap22	1.83079	2
Cyp2c54	0.0476167	9
Id4	0.329242	0
Prdm5	0.0300441	0
Esco2	80.082	0
Myo3a	0.159735	0
Trim59	58.2003	0
Synm	1.44841	0
2510039O18Rik	60.7589	0
Dusp5	0.768849	0
1700019M22Rik	389.366	0
Gtf2f1	150.538	0
Tob2	95.0877	1
Rdh9	0.143303	5
Galnt11	7.92452	0
Zfp809	31.5052	7
Dennd5a	8.01511	1
Zfp954	91.7773	2
Zfp810	1.46017	7
Kpna6	28.4284	1
Frmd6	1.95378	0
Pnpla8	15.4863	0
Gm428	229.82	12
Qsox2	9.64713	0
Tmem184c	102.128	0
Ppp1r14b	38.2394	4
Rabgef1	39.1607	0
Setd2	35.7717	0
Tbc1d13	10.1385	0
Agfg1	4.9409	0
Il13ra1	0.0372915	0
Cct8l1	4.79685	0
Onecut2	0.0205176	2
Sirt1	32.5011	0
Ccdc125	10.9348	0
Csnk1g3	56.6494	0
Plk2	41.5198	0
Pnn	63.5583	0
Btbd16	0.00986502	0
Fam186b	0.0178845	0
Spata17	0.528116	0
Ttc30a2	0.867569	0
Unc119	0.951905	1
Ncoa3	50.6625	2
Tpst1	0.46777	1
Olfr1158	0.0820223	0
Ptpn9	9.94912	0
Ubc	92.4508	0
Mlf1	3.57239	1
Acp2	0.966336	0
Clstn3	0.342825	2
Plekha4	0.317629	0
Rfxap	16.425	0
Topors	295.269	1
Rbm15	21.2099	0
Olfr1301	0.260908	0
Gphn	9.22349	0
Zfp781	7.4346	5
Ivd	5.91176	0
Nckap1	16.0273	1
4933434E20Rik	10.1001	0
Med26	88.4062	0
Zc3h14	9.03791	0
Ubqln2	76.3468	0
Tlcd2	6.78217	5
Psme4	197.317	0
Duox2	0.970941	0
Bambi-ps1	11.2724	0
Dut	121.803	0
Dpagt1	7.87738	0
Tk2	11.5315	0
Usp1	87.9715	0
Usp26	3.47628	1
Poldip3	63.5874	0
Gm6788	19.3332	0
Cstf2t	73.418	0
Cmah	0.0768019	0
Gm12185	0.0411024	14
Romo1	72.4518	0
Defb23	12.2418	0
Fiz1	24.8644	2
Rpl18a	0.080777	0
Usp42	18.0475	0
Fgf1	8.10723	0
Rprd1b	9.7639	2
Ccnl1	7.15004	0
Cyp20a1	1.06865	0
Bcl2l15	0.340305	0
Slc25a33	18.8058	0
Zscan4d	66.3484	7
Taf11	12.7584	0
Pcdh10	0.801901	0
Prdm2	53.5804	0
Ephb1	0.884337	0
BC061212	5.7083	0
4921531C22Rik	17.9494	0
Rbmx2	86.7019	0
Prokr2	5.26673	0
Zfp54	95.6694	17
Clec10a	2.35367	1
Myo7b	0.233178	0
Ubtfl1	33.0879	0
9430038I01Rik	12.6194	0
Dll1	0.0656194	0
Sfi1	13.4963	1
Tsc22d2	21.8511	0
Gm8234	2.4062	0
Spz1	77.7266	4
Rassf8	0.714361	3
Ppig	62.7057	0
Gm2022	1101.44	0
Kif18b	22.0394	0
Sephs2	109.453	1
Cga	2.9429	0
Cks2	819.899	3
Sox9	0.071158	0
Slc11a1	0.339131	0
Cd163	0.127869	0
Abhd6	50.0428	0
Epc2	58.0578	0
Zfp703	40.8776	1
Tdpoz4	30.7563	12
Tdpoz3	11.0025	12
Rpf1	25.5852	1
Gm4349	5.56145	0
Klf4	115.214	0
Leng8	5.54419	0
Tmpo	9.12234	1
Ppp1r8	93.1515	0
Phf11	30.5446	0
Cntln	7.52974	0
Sqle	26.9348	0
Strbp	12.4409	0
Casp3	20.4616	1
Aff1	19.9409	3
Pwwp2a	14.3378	0
Rsbn1	0.954313	1
Snhg8	8.37959	0
Thap11	297.072	0
Egln3	0.184832	0
Zfp51	82.6092	11
Brf1	5.80673	0
Dzip3	7.32613	0
Mir1956	13.2593	0
U2af1	4.82501	1
Kcnrg	1.40605	0
2410004B18Rik	15.729	0
Uhmk1	2.07619	0
Depdc1a	0.308626	2
Arf2	26.6174	2
Tgs1	66.6111	0
Prr18	0.429832	0
Uty	0.21103	1
Ints8	6.20237	0
4933421O10Rik	0.518258	0
Ccz1	41.1583	0
Sertad1	244.892	1
Cdkn2c	8.41246	0
Cdkn1a	11.668	0
Gm6710	0.421307	48
Ankrd50	1.19843	0
Mmp11	0.383727	0
Arhgef12	11.9575	0
Ier2	3.77206	2
Luzp1	16.6856	3
Cbln1	2.80469	0
Mup6	7.35076	40
4933430I17Rik	1.70217	0
Alkbh4	9.56068	0
Slc16a6	63.6361	0
Mup4	0.199496	40
Mug2	0.154167	2
Gabre	0.446233	0
Ift20	56.3179	0
Zfp939	21.6817	0
Pou3f1	0.474141	0
Gm12794	91.976	0
Ttc14	4.46766	0
1810013L24Rik	106.63	0
Arid4a	15.605	0
Slc25a28	18.9798	0
Rwdd2a	4.91992	1
Btbd19	0.967072	0
Tle4	50.7096	6
Rprd2	6.75263	2
Slc2a4	0.843566	0
Apom	144.187	0
Six4	0.0794803	0
Srgn	0.256923	0
Usp16	40.4742	0
Ucp2	0.250691	0
Aak1	1.23682	0
Npy	23.9868	0
Ctcf	70.2311	0
B230219D22Rik	11.9654	0
Ric3	2.33748	0
Nme5	3.01265	0
Rnu11	0.576605	0
H3f3b	294.118	1
Snhg3	44.8227	0
Hexim1	45.584	1
Ptger4	2.46444	3
1700013G24Rik	9.43646	0
Smarcd1	4.61399	0
Sesn3	1.06435	2
Rilpl2	10.7559	0
Gm13083	30.5657	0
Pramef6	29.1767	0
Gm13101	11.0821	0
Pramef17	46.4616	0
Gm13128	48.3688	0
Gm13238	0.760488	0
Rbp7	17.2109	0
Ddx51	14.5498	0
Qk	20.2535	0
4930467E23Rik	1.26633	0
Grp	0.0239906	1
Fam102a	9.16057	0
Trim41	17.7202	1
AW011738	1.49607	0
Grk5	3.12714	0
Fbxo11	40.3686	1
Arhgef26	4.06399	5
A630072M18Rik	13.8786	0
1700096K18Rik	7.35732	0
Snapc2	80.6798	0
Uimc1	4.8391	0
Calcrl	0.804412	0
Xrcc5	19.6182	1
Tktl1	43.3262	0
Aldh1l2	0.160752	0
Zrsr1	12.864	0
Ccdc36	18.2747	0
Senp6	16.8603	0
Zfp352	209.878	0
Antxr1	5.74045	0
Ythdc1	17.4432	0
Ugt2b35	0.0206052	6
Ugt2b36	69.0056	6
Thap6	0.898617	0
Fam72a	24.7346	0
A430089I19Rik	1.78958	0
Pramel1	2.01168	94
Zfp326	0.59888	2
Ttyh1	0.324472	2
Usp29	10.2741	1
E2f7	1.90125	0
Vmn2r12	0.0831524	77
Atxn7l3	2.90011	0
Mia2	0.140352	4
Ero1l	4.8661	0
Hesx1	32.6215	0
Ube2s	24.7771	1
1700069L16Rik	1.35642	0
Stra8	0.0166691	0
Cxcl10	0.258363	0
Unc119b	25.2453	1
Maml1	6.71708	2
Lalba	0.253367	0
Taf10	3.78118	0
Zfp599	104.322	7
Kctd12	4.93468	0
Map3k3	49.3643	0
Tm4sf20	2.29238	4
Nicn1	31.5994	0
Mogat1	0.605582	5
Pom121	111.466	4
4933404O12Rik	2.18854	0
Ints6	8.21031	2
Slc35e3	52.1306	0
Atp6v1c2	0.0152159	1
Gm5	142.056	0
Gm8579	1.13052	0
Npat	38.6493	0
Pten	38.361	0
Dnajb13	0.2359	0
Il17rd	8.76322	0
Olfr450	0.26879	0
Cyb5rl	0.00378306	0
Zscan4e	8.05834	7
Gm12789	97.9943	94
Dsel	1.27729	1
Ceacam1	0.842575	30
Ldhc	3.58327	0
Icam1	34.4862	0
Xiap	4.84535	0
Smchd1	13.9177	0
Slc10a3	13.6979	6
Efnb3	0.0310689	0
Lonrf3	41.2811	2
Brpf1	3.53503	0
Sp6	43.4865	0
Zmynd19	52.1277	2
Fxr2	16.706	2
Tbc1d23	13.7004	0
Gm10319	0.190629	0
Cenpl	2.47052	0
Pcyt1a	35.5621	0
Taok1	59.703	0
Pnma5	31.2759	12
Ccna2	148.764	0
B4galnt2	49.5108	1
Ppp3cb	3.86435	1
Tas2r107	2.89832	34
Ccnk	13.8353	0
Tm4sf1	0.389701	4
Stk38l	36.6612	1
Fbxw11	11.405	0
D030047H15Rik	0.0770292	0
Vmn2r28	0.0110734	24
Zscan4a	20.8345	0
Arrdc2	7.54637	0
Usp38	105.948	0
Limd2	6.46992	0
Dennd2c	0.352596	3
Gm4847	1.23622	1
Atp1b2	0.738861	4
Pdcl	13.7452	0
Pip5k1a	8.60274	0
Sbk1	8.33223	1
Cyp2b13	0.730556	4
Notum	0.357212	0
Chit1	9.26597	0
Rbm5	9.26273	0
Kcnip3	0.0336963	0
Ankle2	12.1649	0
Syngr3	17.8165	3
Rsrc2	14.337	0
Cbll1	43.5844	0
Zfp944	21.7758	27
Gm4971	436.749	0
Ddx43	4.87169	0
Rapgef6	2.76751	0
Pcf11	5.46203	0
Rsf1	7.79189	0
Dcun1d2	1.0741	0
Tnfrsf12a	36.8869	0
Taf4b	31.1774	1
Dcc	4.82405	0
0610040J01Rik	21.3739	0
Susd1	0.579789	0
Zfp574	14.4341	0
Olfr510	0.0149875	0
Taf15	1.59688	0
Rufy2	0.9631	0
Gm16381	139.758	0
Med13	37.9352	1
Csnk1a1	19.4881	0
Cd24a	27.8824	0
Zfp113	8.34818	3
Cd14	0.0329529	0
Cdkn2d	24.1162	0
1700093K21Rik	3.08605	0
Rusc2	0.107649	1
Prex2	4.62476	0
Slc25a25	14.4876	0
Bambi	29.8437	1
Pkn2	14.9301	0
BC024386	0.233807	0
Slc31a1	27.3882	0
Tmem132c	9.50206	0
Ccdc40	0.640938	0
Ing1	49.3812	0
Ddx3x	258.585	2
Gm6524	0.675164	0
Mapkapk2	11.9448	0
Obox3	85.8358	6
AF366264	0.132903	0
Ylpm1	6.8631	0
Tex15	17.1358	0
AY512931	0.145233	0
Gpr50	43.1105	0
Lrrc46	0.610707	0
Uhrf1bp1l	7.57422	0
Rcor1	24.8694	0
Pif1	3.54075	0
4921507P07Rik	0.267425	0
Ap4e1	7.82001	4
Zfp882	0.070624	21
Trpv2	0.0796961	0
Cdc25c	27.9076	0
Rad23b	22.6136	1
Fam126b	16.077	0
Gm2694	1.48121	0
Apc2	0.218898	1
Cd59b	2.22888	1
Flrt2	1.15211	0
Atf4	100.168	1
Mmp16	0.0446124	0
Cdk5r1	1.83147	1
Sptlc2	17.132	0
Taf1d	21.2269	0
Kif4	65.713	0
Zfp367	45.6179	0
Gm15319	1.90481	0
Nans	9.00805	0
Ros1	0.0535852	0
Apol7c	0.0340662	12
Evi5	51.8532	1
1810064F22Rik	0.0574511	0
Cldn9	15.4723	0
9530077C05Rik	0.0582522	0
Gm7244	22.2027	0
Gtf3c2	20.9621	0
Olfr881	0.897494	0
Sbno1	22.6536	0
Foxr1	154.719	0
Tchp	3.21532	0
Atf2	17.9217	0
Bud13	35.9381	0
Il2rg	1.30782	0
Rpp25	71.0202	1
Nptn	7.32872	0
Rnf11	84.538	0
Gm10653	2.02046	0
Spag5	8.72713	0
Etaa1	55.9272	0
Plekho2	10.8604	1
Hmgn5	226.863	0
Kdm3a	8.64457	0
Klhl11	288.059	0
Pabpn1	195.431	0
Nrarp	18.7554	0
Elmod3	0.562257	0
Acap3	1.4117	0
Arhgap11a	24.13	0
Eya4	0.245099	3
Slc10a6	22.2938	6
Zfp106	19.1286	0
Scd3	20.1517	1
Scaf11	21.0269	2
2900079G21Rik	0.424856	0
Cyp2c55	0.210771	0
Emd	6.6127	0
Zfp189	0.0609719	0
Slc34a2	242.373	2
Mycs	0.159394	1
9930021J03Rik	2.66592	0
Fgf20	0.384442	0
BC005537	33.5238	0
Atp11b	2.7775	0
Arl2bp	6.54556	0
Tmem79	8.35326	0
Echdc3	12.0295	0
Gpx7	9.56628	0
Cyb5r4	10.2156	0
Ankrd22	8.08961	0
Epha10	0.106478	0
Clp1	81.563	1
Kifc2	3.11959	1
Fzd4	4.17248	0
Rnpc3	7.7664	1
Gt(ROSA)26Sor	18.2094	0
Klhl23	1.90633	0
Dyrk3	40.9841	0
Ier5	23.9733	2
Tsx	12.3502	0
Cnot6	16.3055	0
Rbm27	30.7428	1
Spag6	0.11716	1
Duox1	0.207993	0
Lrrc2	1.52412	0
Zmym5	2.34842	0
Rgs16	0.286827	1
Zc3h12a	5.60983	0
Nup62cl	7.61705	0
Usp20	0.819805	0
Rasd1	2.0979	0
Ctxn1	5.45595	2
Smndc1	38.1103	1
Olfr122	0.0121374	0
Gm11544	3479.66	0
9330159M07Rik	22.4362	0
B230208H11Rik	0.0750733	0
Gm19589	0.026387	0
Jmjd4	0.702366	0
Bcl2l12	1.67996	1
Zfp942	13.1688	27
Yipf4	35.8454	3
Pdpr	3.95817	0
1700128F08Rik	0.223132	0
Ctf2	1.72625	2
Rfxank	2.94169	0
2610020C07Rik	3.8705	0
Gm11992	3.22238	0
Zfp791	50.8217	21
Trim63	0.0217903	0
B020004J07Rik	159.2	0
Gm5592	0.0610037	4
Gm5127	4.54983	0
Bex6	66.1255	1
Gm1527	4.98285	1
Tatdn2	4.09681	0
Zfp408	2.08925	0
Nell1	9.77663	1
Sec31b	0.6347	1
Stox1	2.39375	1
Gm9	8.70256	0
AU015228	847.126	0
Zfp575	0.632649	0
Klrg2	11.682	0
Mef2a	0.741214	0
Usp32	8.74738	0
Zmynd15	0.0118499	0
Nlrc4	0.756872	0
Mmp25	0.0113632	0
Fbxo33	104.432	0
Dnajb14	16.5052	0
Gm5662	333.01	0
Lipo1	73.9082	1
Gm11487	274.131	12
Smg1	6.7702	0
Gsk3a	13.0798	1
Zc3h18	6.20418	0
Atad5	8.19584	1
Olfr119	0.026063	0
Ficd	128.545	0
Zfp760	16.294	27
BC080695	20.3947	0
Crebbp	40.1367	0
Zfp560	10.3081	0
Rc3h1	10.4181	0
Tmem158	0.606819	0
Zfp948	28.2247	7
Espl1	15.3164	0
2610206C17Rik	23.3208	0
1700042G15Rik	25.4304	0
Gm14625	3.43548	0
Gm16404	2.22723	0
Ccdc32	4.55015	0
Slc7a6os	21.1615	0
9430091E24Rik	1.61555	0
C920021L13Rik	0.180613	0
Gm6568	51.6886	0
Cpsf6	16.9386	1
Lrrn4cl	0.117137	0
Ecm2	0.494562	0
Limch1	2.07284	1
Eea1	25.0532	0
Zfp36l2	12.928	0
Hpse2	1.60228	1
1700030L20Rik	0.148709	0
