## Supplementary Tables for "REFEE Shapes ZGA Through Post-Transcriptional Regulation of Repetitive RNAs in Mouse Embryos": TableS2.xlsx

### Sheet: Refee_annotation
Type	Chr	Start	End	strand	gene_name
coding	1	30977243	30977968	-	Gm5698
pseudo	1	30986225	30986953	-	Gm9458
pseudo	1	30997889	30998935	-	4931428L18Rik
pseudo	1	31267326	31267884	+	Gm4850
pseudo	1	31274892	31275455	+	Gm28645
pseudo	1	31286945	31287640	+	Gm6489
pseudo	1	50056782	50058490	+	Gm8384
pseudo	1	50177566	50178291	-	Gm8391
Alyref2	1	171503478	171504750	+	Alyref2
pseudo	10	100297941	100298652	-	Gm8689
pseudo	10	100306498	100307193	-	Gm9476
pseudo	10	100325457	100326288	+	Gm4898
pseudo	10	100330540	100331413	+	Gm8701
coding	10	100335679	100336840	+	Gm4301
coding	10	100340836	100341762	+	Gm4302
coding	10	100345972	100346881	+	Gm4303
coding	10	100351093	100352002	+	Gm4305
pseudo	10	100356235	100357117	+	Gm8711
coding	10	100361338	100362247	+	Gm4307
pseudo	10	100366499	100367412	-	Gm4308
pseudo	10	100371245	100372133	-	Gm4310
pseudo	10	100376460	100377279	-	Gm8723
coding	10	100381647	100382560	-	Gm4312
pseudo	10	100396290	100397070	-	Gm4781
coding	10	104142987	104153674	+	Gm21293
coding	10	104151497	104153965	+	Gm6763
coding	10	104160006	104162473	+	Gm8764
coding	10	104168515	104170983	+	Gm21304
coding	10	104177024	104179491	+	Gm21312
coding	10	104185533	104188000	+	Gm20765
coding	10	104194042	104196522	+	Gm4340
Alyref	11	120592121	120598365	-	Alyref
