## Supplementary Tables for "REFEE Shapes ZGA Through Post-Transcriptional Regulation of Repetitive RNAs in Mouse Embryos": TableS8.xlsx

### Sheet: oligonucleotides
PCR primers
name	sequence 5' -> 3'	Usage
Kent1	ACCGAATTCACTACCATGGCTGACAAAATGGAC	Constructing pGEX-GM4340-FL
Kent2	TTACCGTCGACTCAGCTGGTGTCCATCATTTCC	Constructing pGEX-GM4340-FL, Cluster 1 Refee amplification
001_Venus_Gm4340_Fw	GCGTCGAGCGCTCGAAGCTTGCCACCATGGAACAAAAACTT	Constructing pTRE-mVenus-Refee-Neo
002_Venus_Gm21312_Rv	ATGCGTTTAAACGCATCGATTCAGCTGGTGTCCATCATTTCC	Constructing pTRE-mVenus-Refee-Neo
005_Gm_N'_Fw	TGGGATCCCCGAATTCACCAAGATCCAGCAAAGACG	Constructing pGEX-GM4340N'
006_Gm_N'_Rv	GGCCGCTCGAGTCGACGACCAGTATCCACGTGGTTTTGAC	Constructing pGEX-GM4340N'
007_Gm_C'_Fw	TGGGATCCCCGAATTCAGACAAGGAAGACCTGCACAAAG	Constructing pGEX-GM4340C'
008_Gm_C'_Rv	GGCCGCTCGAGTCGACGTGAGTTCCTGATGGTGCCTC	Constructing pGEX-GM4340C'
096_pBOS_flag_Refee_Fw	TTGCCTCGAGGCCGCGCCACCATGGACTACAAGGACGAC	Constructing pEF-BOS-flag-Gm4340
097_pBOS_flag_Refee_Rv	GAGTCGACCGCGGCCTCAGCTGGTGTCCATCATTTCCT	Constructing pEF-BOS-flag-Gm4340
088_pCHA-Nxf1_Fw	CAAAGAATTCCTCGAATGGCGGACGAAGGGAAG	Constructing pCHA-puro-Nxf1
089_pCHA_Nxf1_Rv	TACATGGCGGCTCGAGGTTTCATAAACGCTACTTCTGGAATCTCTCC	Constructing pCHA-puro-Nxf1
086_pCHA_UAP56_Fw	CAAAGAATTCCTCGAATGGCAGAGAACGATGTGGACA	Constructing pCHA-puro-UAP56
087_pCHA_UAP56_Rv	TACATGGCGGCTCGAGGCCGTGTCTGCTCAATGTAGGAGG	Constructing pCHA-puro-UAP56
104_pCHA_hrGFP_NLS_Fw	CAAAGAATTCCTCGAGCCACCATGGTGAGCAAGC	Constructing pCHA-puro-hrGFP-NLS
105_pCHA_hrGFP_NLS_Rv	TACATGGCGGCTCGAGGCACCTTGCTCTTCTTCTTGGGGAG	Constructing pCHA-puro-hrGFP-NLS
361_MERVL_LTR_Fw	CTTCCATTCACAGCTGCGACTG	Cluster 1 Refee amplification
052_Gm4301_gsp_Fw	CAAGGGCAAATTCCATGACT	Cluster 2 Refee amplification
053_Gm4301_gsp_Rw	CCGCCCTTATCACTGTTTAGTGCA	Cluster 2 Refee amplification
054_Gm5698_gsp_Fw	CTGACAAAATGGGCCTGTCT	Gm5698 (Cluster 3 Refee) amplification
055_Gm5698_gsp_Rv	TGGTCGTGTATCAATCGTTG	Gm5698 (Cluster 3 Refee) amplification
162_Alyref_ex2_Fw	GAGAACTTGGGTGTCCGTAG	Alyref exon2 region amplification
163_Alyref_ex2_Rv	GTGACATCTTCCTGCAGCCT	Alyref exon2 region amplification
160_Alyref_ex4_Fw	CTTGCATGGAGATCAGGGTG	Alyref exon4 region amplification
161_Alyref_ex4_Rv	CGAGGACCACAGAACTCACC	Alyref exon4 region amplification
159_Alyref2_gsp_Fw	AAGGCGGGGGAATCATTGAA	Alyref2 amplification
158_Alyref2_qPCR_Rv	CCGGTTCTTGTGCGGATTTG	Alyref2 amplification
qPCR primers
name	sequence 5' -> 3'	Usage
154_31_Gm21312_qPCR_Fw	ATGGCCGCCCTATGAACATC	Total Refee RNA quantification
067_panRefee_Rv	CAGAGCCAGGGTTTCTTGTC	Total Refee RNA quantification
117_MERVL_Gag_qFw	AAACAGGCTCCTAGAGGGGAG	MERVL_gag RNA quantification
118_MERVL_Gag_qRv	TCCACCCTTATCCCACACCC	MERVL_gag RNA quantification
115_Zscan4c_qFw	CCAGGAGCCTTTCATCCCACC	Zscan4 RNA quantification
116_Zscan4c_qRv	TGATCTCATGGGTGCGGCG	Zscan4 RNA quantification
391_Dux_qFw	GCGCAGGAAGACGGTTTGGC	Dux RNA quantification
392_Dux_qRv	ATGCGGCAATCTGAGACCCC	Dux RNA quantification
154_31_Gm21312_qPCR_Fw	ATGGCCGCCCTATGAACATC	Cluster1 Refee RNA quantification
32_Gm21312_qPCR_rev	TGTCATGCCGCCCCTATTTT	Cluster1 Refee RNA quantification
068_Alyref_qPCR_Fw	CGTACAGCAGACCGAAACAA	Alyref RNA quantificaton
069_Alyref_qPCR_Rv	AAGTCCAGGTTGGACACCAG	Alyref RNA quantificaton
033_H2az1_Fw	TCCAGTGGACTGTATCTCTGTGA	H2az1 RNA (Internal control) quantificaton
034_H2az1_Rv	GACTCGAATGCAGAAATTTGG	H2az1 RNA (Internal control) quantificaton
ASOs
name	sequence 5' -> 3'
Contrl ASO	See Sakashita et al. (ref#5)
anti-Refee ASO #4	/52MOErT/*/i2MOErC/*/i2MOErA/*/i2MOErA/*/i2MOErC/*G*T*T*C*C*A*A*A*T*T*/i2MOErC/*/i2MOErA/*/i2MOErG/*/i2MOErC/*/32MOErA/
anti-Refee ASO #5	/52MOErG/*/i2MOErC/*/i2MOErC/*/i2MOErA/*/i2MOErT/*T*G*T*A*C*T*C*T*C*T*/i2MOErC/*/i2MOErA/*/i2MOErT/*/i2MOErA/*/32MOErG/
anti-Refee ASO #6	/52MOErA/*/i2MOErG/*/i2MOErC/*/i2MOErC/*/i2MOErA/*G*G*G*T*T*T*C*T*T*G*/i2MOErT/*/i2MOErC/*/i2MOErA/*/i2MOErT/*/32MOErG/

### Sheet: plasmids
name	Usage	Inseted squence	Reference
pGEX-GM4340-FL	GST-REFEE protein production for ELISA screening of anti-REFEE hybridomas. The obtained clone #8-4 was onfirmed not to recognize either C' or N' recombinant GM4340 protein (both do not have RRM) .	2 to 268 a.a. of GM4340	-
pGEX-GM4340N'	GST-REFEE protein production for ELISA screening of anti-REFEE hybridomas.	18 to 84 a.a. of GM4340	-
pGEX-GM4340C'	GST-REFEE protein production for ELISA screening of anti-REFEE hybridomas.	167 to 213 a.a. of GM4340	-
pMAL-GM4340	Source of MBP-REFEE protein used to immunize mice for anti-REFEE antibodies.	2 to 268 a.a. of GM4340	-
pEF-BOS-flag-Gm4340	Flag-fused REFEE expression plasmid for co-IP experiments with HA-fused RNA export factors	2 to 268 a.a. of GM4340	-
pCHA-puro-Nxf1	HA-taged NXF1 for co-IP experiments with flag-fused REFEE	1 to 618 a.a. of NXF1	-
pCHA-puro-UAP56	HA-taged UAP56 (DDX39B) for co-IP experiments with flag-fused REFEE	1 to 428 a.a. of UAP56	-
pCHA-puro-hrGFP-NLS	HA-taged nuclear GFP for co-IP experiments with flag-fused REFEE (Negative control)	1 to 248 a.a. of hrGFP-NLS	-
pX330-Refee1-Puro	Encodes sgRNA targeting Refee (sgRNA#1) in pX330.puro (Addgene#110403)	224-244 nt of Refee	-
pX330-Refee2-Puro	Encodes sgRNA targeting Refee (sgRNA#1) in pX330.puro (Addgene#110403)	448-468 nt of Refee in antisense orientation	-
pTRE-mVenus-Refee-Neo	for establishing TRE::Refee ESC line	N'-Myc-mVenus-GM4340-C'	-
pPB-CAG-rtTA3G	for establishing TRE::Refee ESC line		Takeuchi et al. (ref#55)
pCMV-HyPBase	for establishing TRE::Refee ESC line		Takeuchi et al. (ref#55)

### Sheet: antibodies
name	Supplier	Code#	Notes
anti-REFEE-RRM monoclonal antibody (#8-4)	This study
anti-REFEE-C’monoclonal antibody (#9-1)	This study
anti-REFEE-N’ polyclonal antibody	This study
anti-ZSCAN4B monoclonal antibody (#18-7)	This study
anti-MERVL-Gag monoclonal antibody	Sakashita et al. (ref#5)
Anti-DDDDK-tag pAb-HRP-DirecT	MBL	PM020-7	anti-flag antibody labelled with HRP
anti-HA monoclonal antibody (HA-7)	Sigma-Aldrich	H9658
anti-OCT4 monoclonal antibody (EPR17929)	Abcam	ab181557
anti-ALYREF monoclonal antibody (11G5)	Santa Cruz	sc-32311
anti-beta-TUBULINE (E7)	In-house
